# Advancing clinical outcome predictions via incorporating pharmacokinetic simulations into *in vitro* testing - a colorectal cancer example

**DOI:** 10.1101/2025.07.29.663668

**Authors:** Andrey A. Poloznikov, Ben R. Britt, Sergey Nikulin, Sergey Rodin, Karl-Henrik Grinnemo, Martin Woywod, Jasmin Farouq

## Abstract

The development of *in vitro* assays that can predict clinical outcomes is highly desirable for drug development and personalized medicine. However, conventional *in vitro* methods often fail to replicate physiological drug pharmacokinetics, posing a challenge to their clinical translation. To address this issue, we adjusted incubation times and concentrations of standard-of-care drugs in the *in vitro* chemosensitivity assay to reflect those encountered by colorectal cancer patients. Then, for first time, we mimicked the relevant drug exposure of mFOLFOX-6, CapOx and FOLFIRI protocols to predict clinical outcomes. Our pharmacokinetic-based testing on primary colorectal cancer cells accurately predicted responders and non-responders among a cohort of patients (N=6).

Classical testing methods such as IC_50_ and GI_50_ did not reveal any clinically meaningful results. Furthermore, we demonstrated that even subtle changes in drug incubation times could lead to significant variations in the classification of cells as sensitive and resistant, which is not related to mechanisms of action according to categorical clustering. Finally, our pharmacokinetic-based test results were consistent with the historical clinical data on similarities of mFOLFOX-6 and CapOx schemes.

Our results contribute to the growing body of evidence that pharmacokinetic-based *in vitro* testing could bridge the gap between laboratory research and clinical practice. Integration of pharmacokinetic dynamics into *in vitro* tests could have a significant potential in enhancing drug development and refining personalized treatment strategies.
