## Supplementary data file 2 for "Advancing clinical outcome predictions via incorporating pharmacokinetic simulations into *in vitro* testing - a colorectal cancer example"

Compound	Mechanism	Cluster k=4	Cluster k=5	Cluster k=6	Cluster k=7	Cluster k=8	Cluster k=9	Cluster k=10	Cluster k=11
METHOTREXATE	Antimetabolites	1	4	1	2	6	6	0	1
6-THIOGUANINE	Antimetabolites	1	4	4	2	6	0	4	4
6-MERCAPTOPURINE	Antimetabolites	1	4	4	2	6	6	4	0
Allopurinol	Antimetabolites	0	1	3	6	3	1	7	3
Actinomycin D	Miscellaneous Antineoplastics	1	1	3	2	3	0	4	7
Fluorouracil	Antimetabolites	0	0	2	6	3	8	0	10
Mithramycin	Miscellaneous Antineoplastics	0	1	2	0	2	6	6	4
Mitomycin	Alkylating Agents	1	0	0	2	3	0	8	2
Floxuridine	Antimetabolites	1	0	4	2	6	8	8	3
Hydroxyurea	Alkylating Agents	0	0	1	0	1	8	0	3
Uracil mustard	Alkylating Agents	0	3	2	2	5	4	1	2
DACARBAZINE	Alkylating Agents	1	4	4	2	6	6	0	1
Vinblastine	Antimicrotubule Agents	0	1	3	0	3	0	0	5
Cytarabine	Antimetabolites	0	0	1	0	3	8	0	0
Vincristine	Antimicrotubule Agents	1	4	4	2	6	0	4	7
Trifluoridine	Antimetabolites	1	4	4	2	6	6	4	4
Procarbazine	Alkylating Agents	0	0	2	3	5	4	0	0
AZACITIDINE	Epigenetic targeted	1	4	4	2	6	6	4	1
Cladribine	Antimetabolites	1	0	1	0	5	0	1	5
Fludarabine	Antimetabolites	0	0	2	0	1	8	0	2
Teniposide	Topoisomerase inhibitors	0	1	2	0	3	6	6	4
Doxorubicin	Topoisomerase inhibitors	1	4	4	2	6	6	4	7
Paclitaxel	Antimicrotubule Agents	1	4	4	2	2	0	4	7
DECITABINE	Epigenetic targeted	1	4	4	0	6	3	1	1
Tirapazamine	Miscellaneous Antineoplastics	0	0	2	2	3	8	6	2
Bendamustine	Alkylating Agents	0	3	2	4	0	1	6	2
Etoposide	Topoisomerase inhibitors	1	4	3	0	3	6	0	7
PENTOSTATIN	Antimetabolites	1	4	3	2	3	6	0	4
MITOXANTRONE	Topoisomerase inhibitors	1	0	4	0	6	8	0	7
Tanespimycin	Miscellaneous Antineoplastics	1	0	3	0	1	0	4	7
Temozolomide	Alkylating Agents	0	0	2	6	3	1	9	2
Clofarabine	Antimetabolites	1	0	0	2	3	0	0	10
Vinorelbine	Antimicrotubule Agents	1	4	4	0	2	6	4	7
Topotecan	Topoisomerase inhibitors	0	0	1	2	3	0	6	5
Gemcitabine	Antimetabolites	0	1	3	6	3	0	6	4
O-6-Benzylguanine	Epigenetic targeted	3	0	3	6	6	0	7	3
Raltitrexed	Antimetabolites	1	4	1	2	6	6	0	1
Perifosine	Protein kinase inhibitor	1	0	2	2	6	1	1	2
7-Ethyl-10-hydroxycamptothecin	Topoisomerase inhibitors	1	0	3	4	1	0	8	5
Temsirolimus	Protein kinase inhibitor	1	4	0	2	6	6	0	10
AMINOFLAVONE	Miscellaneous Antineoplastics	0	0	0	4	1	8	0	9
XK-469	Topoisomerase inhibitors	0	0	1	0	1	8	0	3
Seliciclib	Protein kinase inhibitor	0	0	3	4	1	8	1	0
Vorinostat	Epigenetic targeted	1	4	4	2	6	6	0	7
Estramustine	Alkylating Agents	0	3	2	3	0	1	2	6
Alvespimycin	Miscellaneous Antineoplastics	0	0	3	0	1	8	1	3
Capecitabine	Antimetabolites	1	0	0	0	1	3	4	10
Gefitinib	Protein kinase inhibitor	3	0	3	6	7	7	0	10
Erlotinib	Protein kinase inhibitor	2	2	5	5	7	7	3	8
Zoledronate	Antimetabolites	1	4	2	4	1	6	1	0
Dasatinib	Protein kinase inhibitor	2	2	5	5	7	7	3	8
Everolimus	Protein kinase inhibitor	2	4	2	1	0	2	2	3
Pazopanib	Protein kinase inhibitor	3	0	0	1	6	0	0	3
Imatinib	Protein kinase inhibitor	1	4	1	2	3	6	1	1
Lapatinib	Protein kinase inhibitor	3	1	0	0	0	0	2	10
Nilotinib	Protein kinase inhibitor	1	4	4	2	6	0	4	7
Sorafenib	Protein kinase inhibitor	0	3	2	3	0	2	2	2
Sunitinib	Protein kinase inhibitor	1	4	3	2	3	6	0	3
Afatinib	Protein kinase inhibitor	2	2	5	5	7	7	3	8
Veliparib	PARP inhibitors	1	3	2	3	4	4	2	2
Olaparib	PARP inhibitors	0	3	2	6	0	4	2	2
Depsipeptide	Epigenetic targeted	1	0	1	0	2	8	4	3
pralatrexate	Antimetabolites	0	0	1	4	1	6	0	1
AMG-458	Protein kinase inhibitor	0	0	1	0	1	8	1	1
Amuvatinib	Protein kinase inhibitor	0	1	3	4	3	0	1	1
Adavosertib	Protein kinase inhibitor	1	0	3	4	1	0	1	5
Niraparib	PARP inhibitors	0	1	3	4	3	0	6	4
PF-562271	Protein kinase inhibitor	0	3	2	4	1	1	9	2
TDP-665759	Miscellaneous Antineoplastics	0	4	1	3	5	6	1	1
AEG-40730	Miscellaneous Antineoplastics	3	1	3	0	2	3	7	6
MI-219	Miscellaneous Antineoplastics	0	0	1	3	5	4	1	6
Astex FGF inhibitor	Protein kinase inhibitor	1	4	4	2	6	6	8	1
Pemetrexed	Antimetabolites	1	4	1	2	2	6	0	1
Masitinib	Protein kinase inhibitor	0	1	0	0	3	3	5	6
Foretinib	Protein kinase inhibitor	0	0	1	0	5	8	1	3
PF-03084014 diastereomer 1	Proteasome inhibitors	0	0	1	6	0	2	1	1
WZ-4002	Protein kinase inhibitor	2	2	5	5	7	7	3	8
Lenvatinib	Protein kinase inhibitor	1	4	0	1	6	6	0	10
Semagacestat	Proteasome inhibitors	0	0	1	3	1	4	1	1
Vismodegib	Protein kinase inhibitor	0	0	1	0	1	8	0	10
Entinostat	Epigenetic targeted	1	4	4	0	2	6	4	0
Rucaparib	PARP inhibitors	0	3	2	3	5	4	1	2
Crizotinib	Protein kinase inhibitor	0	1	2	0	3	1	6	4
Quizartinib	Protein kinase inhibitor	1	4	4	2	6	6	4	3
SB-431542	Protein kinase inhibitor	0	0	1	0	0	8	5	3
RO-4929097	Proteasome inhibitors	3	0	1	3	5	4	1	1
Custom Peptide 835899	Protein kinase inhibitor	0	0	1	0	0	8	5	3
Linsitinib	Protein kinase inhibitor	0	0	2	3	1	8	1	0
SB-239063	Protein kinase inhibitor	0	0	1	6	0	0	9	3
Bortezomib	Proteasome inhibitors	3	0	3	0	3	0	7	5
MK-2206	Protein kinase inhibitor	0	0	2	0	0	2	5	0
Intedanib	Protein kinase inhibitor	0	0	0	6	3	5	0	10
sr 13654	Protein kinase inhibitor	0	0	1	4	1	8	0	3
Obatoclax	Bcl-2 Family Inhibitors	1	4	4	2	6	6	4	7
NU-6027	Protein kinase inhibitor	1	4	1	2	3	1	7	1
(+/-)-Nutlin-3	Miscellaneous Antineoplastics	3	0	0	1	6	0	5	5
(-)-Nutlin-3	Miscellaneous Antineoplastics	0	3	2	3	4	4	2	2
Lificguat	Miscellaneous Antineoplastics	0	1	3	3	3	1	6	0
Salinomycin	Miscellaneous Antineoplastics	0	4	2	0	3	6	0	4
Neratinib	Protein kinase inhibitor	2	2	5	5	7	7	3	8
Axitinib	Protein kinase inhibitor	1	3	4	2	0	0	0	1
Sapitinib	Protein kinase inhibitor	2	2	5	5	7	7	3	8
Tivantinib	Protein kinase inhibitor	1	0	3	0	6	0	8	5
BMS-754807	Protein kinase inhibitor	0	3	2	3	3	1	9	2
tepotinib	Protein kinase inhibitor	0	1	2	0	3	1	6	6
Pracinostat	Epigenetic targeted	1	4	4	0	2	6	4	7
Carfilzomib	Proteasome inhibitors	1	0	0	0	6	3	4	7
Ixazomib citrate	Proteasome inhibitors	0	1	2	0	0	6	2	4
Ponatinib	Protein kinase inhibitor	0	1	3	0	0	2	6	3
SGX-523	Protein kinase inhibitor	3	0	3	4	1	1	1	0
Belinostat	Epigenetic targeted	1	4	4	2	6	0	0	5
ABT-737	Bcl-2 Family Inhibitors	3	1	1	0	5	3	1	1
JNJ-38877605	Protein kinase inhibitor	0	3	2	3	3	1	6	2
Triapine	Miscellaneous Antineoplastics	0	3	2	2	3	1	6	4
Quisinostat	Epigenetic targeted	1	4	2	0	2	6	4	2
Navitoclax	Bcl-2 Family Inhibitors	3	4	1	4	1	3	1	1
4SC-202	Epigenetic targeted	1	0	3	2	3	0	7	5
Mocetinostat	Epigenetic targeted	1	4	3	4	1	6	6	4
BMS-690514	Protein kinase inhibitor	1	0	1	4	1	0	1	1
Vandetanib	Protein kinase inhibitor	2	2	5	5	7	7	3	8
Tandutinib	Protein kinase inhibitor	0	4	2	3	3	6	1	6
Cabozantinib	Protein kinase inhibitor	3	1	1	6	3	5	6	4
Panobinostat	Epigenetic targeted	0	0	1	0	1	8	0	3
Galunisertib	Protein kinase inhibitor	0	0	2	0	1	1	8	0
Avagacestat	Proteasome inhibitors	0	0	2	3	0	4	0	3
Sonidegib	Miscellaneous Antineoplastics	0	1	1	6	3	6	1	1
CCT-128930	Protein kinase inhibitor	0	0	1	0	1	8	1	1
Cabazitaxel	Antimicrotubule Agents	1	4	4	2	6	0	0	5
MK-8033	Protein kinase inhibitor	1	4	4	2	6	0	0	7
Vertex ATR inhibitor Cpd 45	Protein kinase inhibitor	0	0	3	0	3	0	5	0
BMS-536924	Protein kinase inhibitor	0	0	3	0	5	0	1	2
ONX-0914	Proteasome inhibitors	0	1	3	6	3	3	6	4
ST-3595	Epigenetic targeted	0	0	1	4	1	4	1	0
BMS-299897	Proteasome inhibitors	3	1	2	3	0	2	2	0
MK-0752	Proteasome inhibitors	0	1	3	6	3	4	2	6
EMD-534085	Protein kinase inhibitor	1	4	4	2	6	0	8	1
AT-13387	Miscellaneous Antineoplastics	0	0	1	0	3	8	1	7
SEN-450	Miscellaneous Antineoplastics	0	0	2	4	1	8	6	0
PF-04217903	Protein kinase inhibitor	3	3	2	3	0	4	2	0
Regorafenib	Protein kinase inhibitor	0	4	1	0	0	2	1	1
(+)-JQ1	Epigenetic targeted	1	4	4	2	6	6	4	1
BMS-777607	Protein kinase inhibitor	0	3	2	4	3	1	6	2
BMS-599626	Protein kinase inhibitor	2	2	5	5	7	7	3	8
Abexinostat	Epigenetic targeted	0	0	1	0	2	8	0	3
AZD-4547	Protein kinase inhibitor	3	0	2	0	0	8	2	10
delanzomib	Proteasome inhibitors	3	1	3	0	3	0	7	1
NVP-BGJ398	Protein kinase inhibitor	0	3	2	0	4	1	6	4
UNC-0638	Epigenetic targeted	0	1	2	0	0	1	6	2
MK-2461	Protein kinase inhibitor	1	4	3	2	3	6	0	4
SM-406	Miscellaneous Antineoplastics	3	1	3	6	0	0	2	3
ONX-0801	Miscellaneous Antineoplastics	1	4	4	2	6	6	0	1
Varlitinib	Protein kinase inhibitor	3	0	2	4	1	0	0	10
MPC-3100	Miscellaneous Antineoplastics	1	4	3	4	1	6	7	4
BMN-673	PARP inhibitors	0	0	2	4	1	1	6	0
Ganetespib	Miscellaneous Antineoplastics	1	4	1	2	6	6	1	1
LY-2109761	Protein kinase inhibitor	0	3	2	0	0	2	4	7
S-49076	Protein kinase inhibitor	0	1	2	6	0	2	2	4
Bosutinib	Protein kinase inhibitor	1	0	4	2	6	8	8	10
Dacomitinib	Protein kinase inhibitor	2	2	5	5	7	7	3	8
GDC-0152	Miscellaneous Antineoplastics	3	1	2	3	0	2	2	6
AEE-788	Protein kinase inhibitor	0	2	1	0	1	8	1	0
ABT-199	Bcl-2 Family Inhibitors	1	4	2	2	6	6	7	2
PHA-665752	Protein kinase inhibitor	0	3	2	0	0	6	2	2
AMG-208	Protein kinase inhibitor	3	1	3	6	3	0	6	3
Ixazomib	Proteasome inhibitors	1	1	2	6	0	3	2	2
PD 173074	Protein kinase inhibitor	1	4	1	4	4	5	1	1
Saridegib	Miscellaneous Antineoplastics	0	1	1	6	1	4	2	0
Enzastaurin	Protein kinase inhibitor	3	0	0	4	1	8	0	10
LEQ-506	Miscellaneous Antineoplastics	3	0	2	2	3	1	8	10
Birinapant	Miscellaneous Antineoplastics	1	1	4	2	6	3	4	7
BMN-673 enantiomer	PARP inhibitors	3	3	2	3	0	4	2	2
I-BET-151	Epigenetic targeted	1	4	4	2	6	3	4	0
VX-944	Miscellaneous Antineoplastics	1	4	4	0	6	6	4	3
Pelitrexol	Miscellaneous Antineoplastics	0	0	1	0	1	8	8	3
LY-2940680	Miscellaneous Antineoplastics	0	3	2	3	0	4	1	2
Rocilinostat	Epigenetic targeted	1	4	4	2	6	6	4	7
EMD-1204831	Protein kinase inhibitor	0	0	2	0	3	8	0	10
SAR-402674	Topoisomerase inhibitors	1	0	3	4	1	0	8	5
SNX-5422	Miscellaneous Antineoplastics	0	0	1	0	1	8	0	0
BAM7	Bcl-2 Family Inhibitors	0	0	4	2	6	0	4	2
IDH1-Comp 301	Miscellaneous Antineoplastics	0	3	2	0	0	5	2	2
CEP-9722	PARP inhibitors	1	3	2	2	0	6	4	7
ARQ-621	Miscellaneous Antineoplastics	1	4	4	2	6	0	4	7
SAR-125844	Protein kinase inhibitor	0	1	2	0	0	2	5	6
LY-2874455	Protein kinase inhibitor	0	0	2	4	1	8	6	0
CUDC-907	Epigenetic targeted	0	4	2	2	3	6	6	4
TAK-441	Miscellaneous Antineoplastics	0	3	2	3	3	1	2	6
LY-2801653	Protein kinase inhibitor	3	0	0	1	0	8	2	3
LY-2090314	Protein kinase inhibitor	3	0	3	1	2	2	2	6
ARRY-520 Isomer A	Miscellaneous Antineoplastics	1	0	1	4	1	0	8	5
Pelitrexol isomer A	Miscellaneous Antineoplastics	0	0	2	0	3	8	6	2
Pelitrexol isomer B	Miscellaneous Antineoplastics	0	0	1	0	3	8	6	3
XL-888	Miscellaneous Antineoplastics	0	0	1	0	1	8	0	7
IDH-C227	Miscellaneous Antineoplastics	0	3	2	3	5	4	1	1
LCL-161	Miscellaneous Antineoplastics	0	0	0	0	0	2	5	0
PF-4942847	Miscellaneous Antineoplastics	0	0	1	0	1	8	1	1
IDH-C35	Miscellaneous Antineoplastics	0	3	2	3	0	2	5	2
LDHA Inhibitor-33	Miscellaneous Antineoplastics	0	0	3	0	3	8	5	3
AZD-2461	PARP inhibitors	0	3	2	3	4	1	6	2
GSK-921	Miscellaneous Antineoplastics	1	1	3	0	2	0	4	4
R-306465	Epigenetic targeted	1	0	3	2	3	0	6	5
B-7100	Miscellaneous Antineoplastics	1	4	1	0	1	6	0	7
I-BET-762	Epigenetic targeted	1	1	4	6	6	3	4	7
LDHA Cmp 35	Miscellaneous Antineoplastics	1	0	2	0	5	2	5	3
AMD-070	Miscellaneous Antineoplastics	0	0	2	6	3	1	7	2
PF-04449913	Miscellaneous Antineoplastics	0	0	1	4	1	4	1	0
Telatinib	Protein kinase inhibitor	0	0	2	4	1	8	0	0
CEP-32496	Protein kinase inhibitor	1	0	4	0	5	3	4	0
AZD-1208	Protein kinase inhibitor	1	4	4	2	6	6	1	1
LDK-378	Protein kinase inhibitor	0	1	2	0	2	6	4	4
EXEL-7647	Protein kinase inhibitor	2	2	5	5	7	7	3	8
E-7438	Epigenetic targeted	2	2	5	5	7	7	3	8
Daporinad	Protein kinase inhibitor	1	0	4	4	1	3	8	0
PFI-1	Epigenetic targeted	0	0	2	3	3	3	1	0
BIX-01294	Epigenetic targeted	3	1	2	6	3	8	2	10
AZD-6738	Protein kinase inhibitor	0	0	1	0	1	8	1	0
LGK-974	Miscellaneous Antineoplastics	3	1	3	6	3	0	7	3
BRD-4770	Epigenetic targeted	0	0	2	4	1	8	6	0
VE-822	Protein kinase inhibitor	1	4	1	2	1	6	1	1
TABRECTA	Protein kinase inhibitor	3	1	2	3	1	1	2	0
Defactinib	Protein kinase inhibitor	0	0	1	4	1	8	0	0
EPZ-5676	Epigenetic targeted	1	4	4	2	2	6	1	1
EXEL-2280	Protein kinase inhibitor	0	1	2	0	3	1	6	4
OTX-015	Epigenetic targeted	1	4	4	2	6	3	4	7
Osimertinib	Protein kinase inhibitor	2	2	5	5	7	7	3	8
CEP-28122	Protein kinase inhibitor	0	3	2	6	5	4	2	0
RG-7388	Miscellaneous Antineoplastics	0	3	2	0	5	5	4	2
CO-1686	Protein kinase inhibitor	2	2	5	5	7	7	3	8
GNE-617	Miscellaneous Antineoplastics	1	4	4	2	6	3	1	1
Deltarasin	Miscellaneous Antineoplastics	0	0	0	3	4	3	2	6
PD183805	Protein kinase inhibitor	2	2	5	5	7	7	3	8
GSK-126	Epigenetic targeted	3	0	0	1	0	4	5	3
EPZ-004777	Epigenetic targeted	0	0	1	0	1	8	0	3
PF-06463922	Protein kinase inhibitor	0	0	1	0	1	8	1	3
SOMCL-12-81	Protein kinase inhibitor	0	0	1	6	3	8	1	2
selinexor	Miscellaneous Antineoplastics	0	0	1	4	1	8	8	0
AZD-6738 ( R,S-isomer)	Protein kinase inhibitor	2	2	5	5	7	7	3	8
AZ-505	Epigenetic targeted	1	4	4	2	6	0	4	3
MK-0731	Miscellaneous Antineoplastics	1	4	4	2	6	3	4	7
maritoclax	Bcl-2 Family Inhibitors	1	4	4	2	3	0	6	4
MI-773	Miscellaneous Antineoplastics	0	4	0	1	5	5	1	1
BAY-87-2243	Miscellaneous Antineoplastics	0	4	2	4	1	6	0	4
CEP-37440	Protein kinase inhibitor	0	3	2	3	5	4	1	2
AGI-6780	Miscellaneous Antineoplastics	1	3	2	2	0	2	1	1
CUDC-427	Miscellaneous Antineoplastics	3	1	3	6	0	0	2	0
BMS-833923	Miscellaneous Antineoplastics	1	1	4	2	3	3	6	4
AMG-232	Miscellaneous Antineoplastics	0	3	2	3	0	5	5	2
JNJ-42756493	Protein kinase inhibitor	3	2	0	1	4	5	0	0
ningetinib	Protein kinase inhibitor	0	1	2	6	3	1	6	4
Volitinib	Protein kinase inhibitor	0	3	2	1	4	1	9	2
CX-5461	Miscellaneous Antineoplastics	0	0	2	2	3	8	9	2
CPI-169	Epigenetic targeted	0	0	2	6	3	8	6	3
CH-5183284	Protein kinase inhibitor	1	0	0	1	6	0	0	3
cs-1730	Epigenetic targeted	1	4	4	2	6	6	1	1
VS-4718	Protein kinase inhibitor	0	3	2	0	3	1	9	2
E-7449	PARP inhibitors	1	0	2	2	3	0	6	2
JNJ-26483327	Protein kinase inhibitor	2	0	5	2	7	7	0	8
Poziotinib	Protein kinase inhibitor	2	2	5	5	7	7	3	8
EPZ-5687	Epigenetic targeted	0	0	2	0	3	8	6	2
SGI-1027	Epigenetic targeted	0	1	2	0	3	1	9	10
RG-108	Epigenetic targeted	0	0	2	4	1	8	6	0
IM-25	Epigenetic targeted	0	0	1	0	1	8	1	3
CB-839	Miscellaneous Antineoplastics	1	0	4	2	6	8	0	10
pyridoclax	Bcl-2 Family Inhibitors	1	4	4	2	6	6	0	10
GSK-2879552	Epigenetic targeted	0	1	2	0	3	1	6	2
P-1446	Protein kinase inhibitor	0	0	2	4	1	8	6	0
Altiratinib	Protein kinase inhibitor	3	1	0	6	3	0	6	4
A-1210477	Bcl-2 Family Inhibitors	3	0	0	0	0	8	0	10
CPI-0610	Epigenetic targeted	1	4	4	4	1	3	1	0
MLN-7243	Miscellaneous Antineoplastics	1	1	4	0	6	0	4	7
EPZ-015666	Epigenetic targeted	1	4	2	0	6	6	4	0
BLU-9931	Protein kinase inhibitor	0	3	2	2	3	6	0	2
Bet-BAY-002	Epigenetic targeted	1	4	4	2	6	3	4	1
RX-3117	Epigenetic targeted	1	0	1	4	1	0	1	0
BAY-1161909	Miscellaneous Antineoplastics	1	4	4	2	6	6	4	1
BAY-1217389	Miscellaneous Antineoplastics	0	0	1	0	1	8	0	3
EGF-816	Protein kinase inhibitor	2	2	5	5	7	7	3	8
AZD-3965	Miscellaneous Antineoplastics	3	1	0	6	0	0	2	6
azd5582	Miscellaneous Antineoplastics	3	1	3	0	2	3	7	1
SR 9243	Miscellaneous Antineoplastics	0	0	1	4	1	6	1	0
Lomeguatrib	Epigenetic targeted	0	1	2	6	0	2	9	2
TAE-226	Protein kinase inhibitor	0	3	2	2	3	1	9	2
PT-2385	Other targeted	0	3	2	3	5	4	9	2
brigatinib	Protein kinase inhibitor	2	2	5	5	7	7	3	8
Sabutoclax	Bcl-2 Family Inhibitors	0	4	2	3	3	6	6	4
gilteritinib	Protein kinase inhibitor	0	3	2	3	3	1	6	2
UMI-77	Bcl-2 Family Inhibitors	0	3	2	6	0	4	2	2
KU-55933	Protein kinase inhibitor	0	3	2	3	4	4	9	2
AZD-3759	Protein kinase inhibitor	2	2	5	5	7	7	3	8
PF-06747775	Protein kinase inhibitor	2	0	5	0	7	3	9	8
